# The Porcine Skin Microbiome Exhibits Broad Fungal Antagonism

**DOI:** 10.1101/2024.01.12.574414

**Authors:** Karinda F. De La Cruz, Elizabeth C. Townsend, JZ Alex Cheong, Rauf Salamzade, Aiping Liu, Shelby Sandstrom, Evelin Davila, Lynda Huang, Kayla H. Xu, Sherrie Y. Wu, Jennifer J. Meudt, Dhanansayan Shanmuganayagam, Angela LF Gibson, Lindsay R Kalan

## Abstract

The skin and its microbiome function to protect the host from pathogen colonization and environmental stressors. In this study, using the Wisconsin Miniature Swine™ model, we characterize the porcine skin fungal and bacterial microbiomes, identify bacterial isolates displaying antifungal activity, and use whole-genome sequencing to identify biosynthetic gene clusters encoding for secondary metabolites that may be responsible for the antagonistic effects on fungi. Through this comprehensive approach of paired microbiome sequencing with culturomics, we report the discovery of novel species of *Corynebacterium* and *Rothia*. Further, this study represents the first comprehensive evaluation of the porcine skin mycobiome and the evaluation of bacterial-fungal interactions on this surface. Several diverse bacterial isolates exhibit potent antifungal properties against fungal pathogens *in vitro*. Genomic analysis of inhibitory species revealed a diverse repertoire of uncharacterized biosynthetic gene clusters suggesting a reservoir of novel chemical and biological diversity. Collectively, the porcine skin microbiome represents a potential unique source of novel antifungals.

**Highlights:**

- Porcine skin bacterial communities are consistent with previous reports on porcine and human skin.
- Fungal community composition resembles mycobiomes from other mammalian skin, but not human skin.
- Bacteria isolated from porcine skin have antimicrobial and particularly strong antifungal activity *in vitro*.
- Discovered three new *Corynebacterium* species and one new *Rothia* species.
