## Supplemental Tables for "The Porcine Skin Microbiome Exhibits Broad Fungal Antagonism"

### Sheet: Table S1
Isolate ID	Representative Genome	Novel Species	Species	GTDB-tk with R207 Classification	CheckM2 Completeness	CheckM2 Contamination
LK2521	Yes	Corynebacterium novel sp. 1	Corynebacterium novel sp. 1	d__Bacteria;p__Actinobacteriota;c__Actinomycetia;o__Mycobacteriales;f__Mycobacteriaceae;g__Corynebacterium;s__	99.34	0.44
LK2567	Yes	Corynebacterium novel sp. 1	Corynebacterium novel sp. 1	d__Bacteria;p__Actinobacteriota;c__Actinomycetia;o__Mycobacteriales;f__Mycobacteriaceae;g__Corynebacterium;s__	99.34	0.44
LK2582	Yes	Corynebacterium novel sp. 1	Corynebacterium novel sp. 1	d__Bacteria;p__Actinobacteriota;c__Actinomycetia;o__Mycobacteriales;f__Mycobacteriaceae;g__Corynebacterium;s__	99.34	0.44
LK2602	Yes	Corynebacterium novel sp. 1	Corynebacterium novel sp. 1	d__Bacteria;p__Actinobacteriota;c__Actinomycetia;o__Mycobacteriales;f__Mycobacteriaceae;g__Corynebacterium;s__	99.34	0.44
LK2536	Yes	Corynebacterium novel sp. 2	Corynebacterium novel sp. 2	d__Bacteria;p__Actinobacteriota;c__Actinomycetia;o__Mycobacteriales;f__Mycobacteriaceae;g__Corynebacterium;s__	99.19	0.44
LK2537	Yes	Corynebacterium novel sp. 2	Corynebacterium novel sp. 2	d__Bacteria;p__Actinobacteriota;c__Actinomycetia;o__Mycobacteriales;f__Mycobacteriaceae;g__Corynebacterium;s__	99.19	0.44
LK2510	Yes	Corynebacterium novel sp. 3	Corynebacterium novel sp. 3	d__Bacteria;p__Actinobacteriota;c__Actinomycetia;o__Mycobacteriales;f__Mycobacteriaceae;g__Corynebacterium;s__	99.82	0.55
LK2588	Yes	Rothia novel sp. 1	Rothia novel sp. 1	d__Bacteria;p__Actinobacteriota;c__Actinomycetia;o__Actinomycetales;f__Micrococcaceae;g__Rothia;s__	98.34	0
LK2598	Yes		Kocuria carniphila	d__Bacteria;p__Actinobacteriota;c__Actinomycetia;o__Actinomycetales;f__Micrococcaceae;g__Kocuria;s__Kocuria carniphila	100	0
LK2625	Yes		Kocuria carniphila	d__Bacteria;p__Actinobacteriota;c__Actinomycetia;o__Actinomycetales;f__Micrococcaceae;g__Kocuria;s__Kocuria carniphila	100	0
LK2660	Yes		Kocuria carniphila	d__Bacteria;p__Actinobacteriota;c__Actinomycetia;o__Actinomycetales;f__Micrococcaceae;g__Kocuria;s__Kocuria carniphila	100	0
LK2664	Yes		Micrococcus endophyticus	d__Bacteria;p__Actinobacteriota;c__Actinomycetia;o__Actinomycetales;f__Micrococcaceae;g__Micrococcus;s__Micrococcus endophyticus	91.25	0
LK2492	Yes		Rothia sp002418375	d__Bacteria;p__Actinobacteriota;c__Actinomycetia;o__Actinomycetales;f__Micrococcaceae;g__Rothia;s__Rothia sp002418375	99.34	0.66
LK2640	Yes		Corynebacterium camporealensis	d__Bacteria;p__Actinobacteriota;c__Actinomycetia;o__Mycobacteriales;f__Mycobacteriaceae;g__Corynebacterium;s__Corynebacterium camporealensis	99.78	0
LK2538	Yes		Corynebacterium phoceense	d__Bacteria;p__Actinobacteriota;c__Actinomycetia;o__Mycobacteriales;f__Mycobacteriaceae;g__Corynebacterium;s__Corynebacterium phoceense	99.78	0.22
LK2569	Yes		Corynebacterium xerosis	d__Bacteria;p__Actinobacteriota;c__Actinomycetia;o__Mycobacteriales;f__Mycobacteriaceae;g__Corynebacterium;s__Corynebacterium xerosis	100	0
LK2570	Yes		Viridibacillus arvi	d__Bacteria;p__Firmicutes;c__Bacilli;o__Bacillales_A;f__Planococcaceae;g__Viridibacillus;s__Viridibacillus arvi	99.34	7.4
LK2561	Yes		Paenibacillus glucanolyticus	d__Bacteria;p__Firmicutes;c__Bacilli;o__Paenibacillales;f__Paenibacillaceae;g__Paenibacillus;s__Paenibacillus glucanolyticus	99.85	0.15
LK2545	Yes		Staphylococcus epidermidis	d__Bacteria;p__Firmicutes;c__Bacilli;o__Staphylococcales;f__Staphylococcaceae;g__Staphylococcus;s__Staphylococcus epidermidis	99.81	0.03
LK2514	No	Corynebacterium novel sp. 1	Corynebacterium novel sp. 1	d__Bacteria;p__Actinobacteriota;c__Actinomycetia;o__Mycobacteriales;f__Mycobacteriaceae;g__Corynebacterium;s__	99.34	0.44
LK2522	No	Corynebacterium novel sp. 1	Corynebacterium novel sp. 1	d__Bacteria;p__Actinobacteriota;c__Actinomycetia;o__Mycobacteriales;f__Mycobacteriaceae;g__Corynebacterium;s__	99.34	0.44
LK2532	No	Corynebacterium novel sp. 1	Corynebacterium novel sp. 1	d__Bacteria;p__Actinobacteriota;c__Actinomycetia;o__Mycobacteriales;f__Mycobacteriaceae;g__Corynebacterium;s__	99.34	0.44
LK2590	No	Corynebacterium novel sp. 1	Corynebacterium novel sp. 1	d__Bacteria;p__Actinobacteriota;c__Actinomycetia;o__Mycobacteriales;f__Mycobacteriaceae;g__Corynebacterium;s__	99.34	0.44
LK2591	No	Corynebacterium novel sp. 1	Corynebacterium novel sp. 1	d__Bacteria;p__Actinobacteriota;c__Actinomycetia;o__Mycobacteriales;f__Mycobacteriaceae;g__Corynebacterium;s__	99.34	0.44
LK2596	No	Corynebacterium novel sp. 1	Corynebacterium novel sp. 1	d__Bacteria;p__Actinobacteriota;c__Actinomycetia;o__Mycobacteriales;f__Mycobacteriaceae;g__Corynebacterium;s__	99.34	0.44
Supplemental Table S1: Taxonomic classifications of bacterial isolates from pig skin identified via whole genome sequencing.

### Sheet: Table S2
ID	Phyla	Genera	Species	Gram-Positive	Gram-Negative	Fungi
LK2579	Actinobacteriota	Brachybacterium		0.07	0	0		Supplemental Table S2. Fractional Inhibition by individual isolates from the porcine skin. Fractional inhibition was calculated for each isolate to create a normalized score from zero to one for each pathogen group. Zero indicates no inhibition was dedicated within the specified pathogen group. One means complete inhibition against all pathogens in the specified group.
LK2661	Actinobacteriota	Brachybacterium		0.07	0.04	0.53
LK2487	Actinobacteriota	Corynebacterium		0.15	0	0.47
LK2495	Actinobacteriota	Corynebacterium		0.22	0.17	0.4
LK2501	Actinobacteriota	Corynebacterium		0.3	0	0.33
LK2507	Actinobacteriota	Corynebacterium		0.33	0	0.2
LK2510	Actinobacteriota	Corynebacterium	Corynebacterium novel sp. 3	0.3	0.17	0.4
LK2521	Actinobacteriota	Corynebacterium	Corynebacterium novel sp. 1	0.26	0.08	0.67
LK2527	Actinobacteriota	Corynebacterium		0.26	0.04	0.33
LK2530	Actinobacteriota	Corynebacterium		0.22	0.04	0.8
LK2533	Actinobacteriota	Corynebacterium		0	0	0
LK2535	Actinobacteriota	Corynebacterium		0.41	0	0.6
LK2536	Actinobacteriota	Corynebacterium	Corynebacterium novel sp. 2	0.11	0	0.6
LK2537	Actinobacteriota	Corynebacterium	Corynebacterium novel sp. 2	0.37	0.21	0.67
LK2538	Actinobacteriota	Corynebacterium	Corynebacterium phoceense	0.37	0.13	0.93
LK2550	Actinobacteriota	Corynebacterium		0.26	0.04	0.47
LK2567	Actinobacteriota	Corynebacterium	Corynebacterium novel sp. 1	0.44	0.25	0.93
LK2569	Actinobacteriota	Corynebacterium	Corynebacterium xerosis	0.19	0	0.33
LK2571	Actinobacteriota	Corynebacterium		0.37	0.21	0.47
LK2577	Actinobacteriota	Corynebacterium		0.22	0.13	0.47
LK2582	Actinobacteriota	Corynebacterium	Corynebacterium novel sp. 1	0.15	0	0.87
LK2584	Actinobacteriota	Corynebacterium		0.11	0	0.13
LK2589	Actinobacteriota	Corynebacterium		0.19	0	0.67
LK2597	Actinobacteriota	Corynebacterium		0.26	0	0.4
LK2600	Actinobacteriota	Corynebacterium		0.26	0	0
LK2602	Actinobacteriota	Corynebacterium	Corynebacterium novel sp. 1	0.41	0	0.33
LK2603	Actinobacteriota	Corynebacterium		0.07	0.08	0
LK2604	Actinobacteriota	Corynebacterium		0.04	0	0.27
LK2609	Actinobacteriota	Corynebacterium		0.37	0.21	0.87
LK2611	Actinobacteriota	Corynebacterium		0.3	0.17	0.4
LK2615	Actinobacteriota	Corynebacterium		0.04	0	0.33
LK2618	Actinobacteriota	Corynebacterium		0.33	0	0.33
LK2619	Actinobacteriota	Corynebacterium		0.19	0	0.6
LK2623	Actinobacteriota	Corynebacterium		0.19	0.04	0.53
LK2624	Actinobacteriota	Corynebacterium		0	0	0
LK2627	Actinobacteriota	Corynebacterium		0.04	0	0.33
LK2640	Actinobacteriota	Corynebacterium	Corynebacterium camporealensis	0.52	0.25	0.6
LK2643	Actinobacteriota	Corynebacterium		0	0	0
LK2659	Actinobacteriota	Corynebacterium		0.11	0	0.4
LK2662	Actinobacteriota	Corynebacterium		0.11	0	0.13
LK2488	Actinobacteriota	Kocuria		0.37	0.25	0.93
LK2500	Actinobacteriota	Kocuria		0.33	0.25	0.2
LK2509	Actinobacteriota	Kocuria		0	0	0
LK2518	Actinobacteriota	Kocuria		0.41	0.29	0.73
LK2526	Actinobacteriota	Kocuria		0.33	0.21	0.8
LK2551	Actinobacteriota	Kocuria		0.67	0.04	0.53
LK2563	Actinobacteriota	Kocuria		0.37	0.08	0.47
LK2576	Actinobacteriota	Kocuria		0.33	0.17	0.87
LK2580	Actinobacteriota	Kocuria		0.78	0.08	0.73
LK2585	Actinobacteriota	Kocuria		0.07	0.04	0.2
LK2594	Actinobacteriota	Kocuria		0.41	0.08	0.4
LK2598	Actinobacteriota	Kocuria	Kocuria carniphila	0.26	0.21	0.27
LK2599	Actinobacteriota	Kocuria		0.85	0.13	0.6
LK2605	Actinobacteriota	Kocuria		0.41	0.29	0.47
LK2625	Actinobacteriota	Kocuria	Kocuria carniphila	0.41	0.13	0.8
LK2626	Actinobacteriota	Kocuria		0.63	0.29	0.87
LK2632	Actinobacteriota	Kocuria		0.85	0.25	0.8
LK2634	Actinobacteriota	Kocuria		0.19	0	0.67
LK2660	Actinobacteriota	Kocuria	Kocuria carniphila	0.52	0.25	0.8
LK2491	Actinobacteriota	Luteococcus		0.59	0.5	0.87
LK2572	Actinobacteriota	Micrococcus		0	0	0
LK2608	Actinobacteriota	Micrococcus		0.11	0	0
LK2636	Actinobacteriota	Micrococcus		0.04	0	0.07
LK2664	Actinobacteriota	Micrococcus	Micrococcus endophyticus	0.52	0.13	1
LK2490	Actinobacteriota	Rothia		0.11	0	0.07
LK2492	Actinobacteriota	Rothia	Rothia sp002418375	0.63	0.29	0.87
LK2498	Actinobacteriota	Rothia		0.11	0	0
LK2525	Actinobacteriota	Rothia		0.04	0	0
LK2539	Actinobacteriota	Rothia		0.19	0.17	0.67
LK2553	Actinobacteriota	Rothia		0.04	0	0
LK2557	Actinobacteriota	Rothia		0.26	0	0
LK2558	Actinobacteriota	Rothia		0.11	0	0.6
LK2565	Actinobacteriota	Rothia		0.15	0	0.07
LK2566	Actinobacteriota	Rothia		0.3	0.21	0.6
LK2573	Actinobacteriota	Rothia		0.26	0	0.4
LK2586	Actinobacteriota	Rothia		0.07	0.04	0.07
LK2588	Actinobacteriota	Rothia	Rothia novel sp. 1	0.37	0.08	0.53
LK2595	Actinobacteriota	Rothia		0.48	0.08	0.47
LK2610	Actinobacteriota	Rothia		0.11	0.08	0.33
LK2616	Actinobacteriota	Rothia		0	0	0
LK2637	Actinobacteriota	Rothia		0.07	0	0.27
LK2658	Actinobacteriota	Rothia		0.04	0	0
LK2493	Firmicutes	Paenibacillus		0.22	0	0.2
LK2559	Firmicutes	Paenibacillus		0.07	0	0
LK2561	Firmicutes	Paenibacillus	Paenibacillus glucanolyticus	0.74	0.29	0.87
LK2587	Firmicutes	Paenibacillus		0.15	0	0
LK2617	Firmicutes	Paenibacillus		0.15	0	0
LK2545	Firmicutes	Staphylococcus	Staphylococcus epidermidis	0.15	0	0.6
LK2562	Firmicutes	Viridibacillus		0.19	0	0.4
LK2570	Firmicutes	Viridibacillus	Viridibacillus arvi	0.11	0.21	0.8
LK2546	Proteobacteria	Acinetobacter		0	0	0.07
LK2646	Proteobacteria	Pseudomonas		0.37	0.25	0.93

### Sheet: Table S3
sample_id	Species	contig_id	bgc_id	gcf_id	product	products_list	near_contig_edge_status	bgc_length_bp	pig_body_site	pig_body_site_type
LK2510	Corynebacterium novel sp. 3	LK2510.3	LK2510.3.region001	2503	T1PKS	T1PKS	Not Near Contig Edge	44782	Ventral	dry		Supplemental Table S3: Biosynthetic gene clusters (BGCs) within bacteria isolated from porcine skin.
LK2510	Corynebacterium novel sp. 3	LK2510.20	LK2510.20.region001	2501	terpene	terpene	Near Contig Edge	20882	Ventral	dry
LK2510	Corynebacterium novel sp. 3	LK2510.21	LK2510.21.region001	2502	ectoine	ectoine	Near Contig Edge	8878	Ventral	dry
LK2510	Corynebacterium novel sp. 3	LK2510.5	LK2510.5.region001	2504	NAPAA	NAPAA	Not Near Contig Edge	33810	Ventral	dry
LK2561	Paenibacillus glucanolyticus	LK2561.3	LK2561.3.region004	2533	terpene	terpene	Not Near Contig Edge	20834	Dorsal	dry
LK2561	Paenibacillus glucanolyticus	LK2561.8	LK2561.8.region002	2538	ectoine	ectoine	Not Near Contig Edge	10411	Dorsal	dry
LK2561	Paenibacillus glucanolyticus	LK2561.3	LK2561.3.region003	2532	multi-type (with NRPS & PKS)	NRPS|transAT-PKS|opine-like-metallophore	Not Near Contig Edge	78824	Dorsal	dry
LK2561	Paenibacillus glucanolyticus	LK2561.3	LK2561.3.region001	2530	terpene	terpene	Not Near Contig Edge	20379	Dorsal	dry
LK2561	Paenibacillus glucanolyticus	LK2561.2	LK2561.2.region002	2529	cyclic-lactone-autoinducer	cyclic-lactone-autoinducer	Not Near Contig Edge	20667	Dorsal	dry
LK2561	Paenibacillus glucanolyticus	LK2561.13	LK2561.13.region001	2527	T3PKS	T3PKS	Near Contig Edge	26845	Dorsal	dry
LK2561	Paenibacillus glucanolyticus	LK2561.6	LK2561.6.region001	2536	RRE-containing	RRE-containing	Not Near Contig Edge	20291	Dorsal	dry
LK2561	Paenibacillus glucanolyticus	LK2561.3	LK2561.3.region005	2534	transAT-PKS	transAT-PKS	Near Contig Edge	82321	Dorsal	dry
LK2561	Paenibacillus glucanolyticus	LK2561.1	LK2561.1.region002	2526	cyclic-lactone-autoinducer	cyclic-lactone-autoinducer	Not Near Contig Edge	20534	Dorsal	dry
LK2561	Paenibacillus glucanolyticus	LK2561.4	LK2561.4.region001	2535	proteusin	proteusin	Near Contig Edge	20240	Dorsal	dry
LK2561	Paenibacillus glucanolyticus	LK2561.8	LK2561.8.region001	2537	multi-type	lassopeptide|RRE-containing	Not Near Contig Edge	22752	Dorsal	dry
LK2561	Paenibacillus glucanolyticus	LK2561.1	LK2561.1.region001	2525	multi-type (with NRPS)	NRPS|NRP-metallophore	Not Near Contig Edge	52000	Dorsal	dry
LK2561	Paenibacillus glucanolyticus	LK2561.3	LK2561.3.region002	2531	NRPS-like	NRPS-like	Not Near Contig Edge	41401	Dorsal	dry
LK2561	Paenibacillus glucanolyticus	LK2561.9	LK2561.9.region001	2539	NRPS-like	NRPS-like	Not Near Contig Edge	43717	Dorsal	dry
LK2561	Paenibacillus glucanolyticus	LK2561.2	LK2561.2.region001	2528	terpene	terpene	Not Near Contig Edge	21926	Dorsal	dry
LK2536	Corynebacterium novel sp. 2	LK2536.3	LK2536.3.region001	2555	multi-type (with PKS)	T1PKS|prodigiosin	Not Near Contig Edge	50487	Inguinal	moist
LK2536	Corynebacterium novel sp. 2	LK2536.3	LK2536.3.region002	2554	multi-type	terpene|NAPAA	Not Near Contig Edge	54621	Inguinal	moist
LK2521	Corynebacterium novel sp. 1	LK2521.3	LK2521.3.region002	2555	multi-type (with PKS)	T1PKS|prodigiosin	Not Near Contig Edge	50483	Axilla	moist
LK2521	Corynebacterium novel sp. 1	LK2521.3	LK2521.3.region001	2554	multi-type	terpene|NAPAA	Not Near Contig Edge	54637	Axilla	moist
LK2492	Rothia sp002418375	LK2492.7	LK2492.7.region001	2500	betalactone	betalactone	Not Near Contig Edge	29870	Dorsal	dry
LK2492	Rothia sp002418375	LK2492.2	LK2492.2.region001	2496	RRE-containing	RRE-containing	Not Near Contig Edge	20297	Dorsal	dry
LK2492	Rothia sp002418375	LK2492.2	LK2492.2.region002	2497	RiPP-like	RiPP-like	Not Near Contig Edge	10288	Dorsal	dry
LK2492	Rothia sp002418375	LK2492.4	LK2492.4.region002	2499	terpene	terpene	Not Near Contig Edge	20510	Dorsal	dry
LK2492	Rothia sp002418375	LK2492.4	LK2492.4.region001	2498	lanthipeptide-class-v	lanthipeptide-class-v	Not Near Contig Edge	44755	Dorsal	dry
LK2537	Corynebacterium novel sp. 2	LK2537.3	LK2537.3.region001	2554	multi-type	terpene|NAPAA	Not Near Contig Edge	54621	Inguinal	moist
LK2537	Corynebacterium novel sp. 2	LK2537.3	LK2537.3.region002	2555	multi-type (with PKS)	T1PKS|prodigiosin	Not Near Contig Edge	50487	Inguinal	moist
LK2588	Rothia novel sp. 1	LK2588.3	LK2588.3.region001	2557	RiPP-like	RiPP-like	Not Near Contig Edge	9360	Ventral	dry
LK2588	Rothia novel sp. 1	LK2588.3	LK2588.3.region002	2558	RiPP-like	RiPP-like	Not Near Contig Edge	10279	Ventral	dry
LK2588	Rothia novel sp. 1	LK2588.4	LK2588.4.region001	2559	RRE-containing	RRE-containing	Not Near Contig Edge	20303	Ventral	dry
LK2588	Rothia novel sp. 1	LK2588.1	LK2588.1.region001	2556	betalactone	betalactone	Not Near Contig Edge	26921	Ventral	dry
LK2582	Corynebacterium novel sp. 1	LK2582.3	LK2582.3.region001	2554	multi-type	terpene|NAPAA	Not Near Contig Edge	54637	Ventral	dry
LK2582	Corynebacterium novel sp. 1	LK2582.3	LK2582.3.region002	2555	multi-type (with PKS)	T1PKS|prodigiosin	Not Near Contig Edge	50483	Ventral	dry
LK2602	Corynebacterium novel sp. 1	LK2602.3	LK2602.3.region001	2554	multi-type	terpene|NAPAA	Not Near Contig Edge	54637	Ventral	dry
LK2602	Corynebacterium novel sp. 1	LK2602.3	LK2602.3.region002	2555	multi-type (with PKS)	T1PKS|prodigiosin	Not Near Contig Edge	50483	Ventral	dry
LK2570	Viridibacillus arvi	LK2570.31	LK2570.31.region001	2552	NRPS	NRPS	Near Contig Edge	2379	Dorsal	dry
LK2570	Viridibacillus arvi	LK2570.4	LK2570.4.region001	2553	NRPS	NRPS	Near Contig Edge	23214	Dorsal	dry
LK2570	Viridibacillus arvi	LK2570.18	LK2570.18.region001	2549	lanthipeptide-class-iii	lanthipeptide-class-iii	Near Contig Edge	13059	Dorsal	dry
LK2570	Viridibacillus arvi	LK2570.16	LK2570.16.region001	2548	NRPS	NRPS	Near Contig Edge	36263	Dorsal	dry
LK2570	Viridibacillus arvi	LK2570.2	LK2570.2.region001	2550	T3PKS	T3PKS	Not Near Contig Edge	41068	Dorsal	dry
LK2570	Viridibacillus arvi	LK2570.1	LK2570.1.region001	2546	terpene	terpene	Not Near Contig Edge	20822	Dorsal	dry
LK2570	Viridibacillus arvi	LK2570.25	LK2570.25.region001	2551	NRPS	NRPS	Near Contig Edge	4314	Dorsal	dry
LK2570	Viridibacillus arvi	LK2570.15	LK2570.15.region001	2547	multi-type	RRE-containing|NRPS-like	Not Near Contig Edge	43887	Dorsal	dry
LK2545	Staphylococcus epidermidis	LK2545.6	LK2545.6.region002	2524	opine-like-metallophore	opine-like-metallophore	Not Near Contig Edge	22101	Oral	moist
LK2545	Staphylococcus epidermidis	LK2545.2	LK2545.2.region001	2522	T3PKS	T3PKS	Near Contig Edge	34472	Oral	moist
LK2545	Staphylococcus epidermidis	LK2545.6	LK2545.6.region001	2523	NRPS	NRPS	Not Near Contig Edge	47164	Oral	moist
LK2545	Staphylococcus epidermidis	LK2545.13	LK2545.13.region001	2520	NI-siderophore	NI-siderophore	Near Contig Edge	14993	Oral	moist
LK2545	Staphylococcus epidermidis	LK2545.18	LK2545.18.region001	2521	cyclic-lactone-autoinducer	cyclic-lactone-autoinducer	Near Contig Edge	20709	Oral	moist
LK2664	Micrococcus endophyticus	LK2664.50	LK2664.50.region001	2603	betalactone	betalactone	Near Contig Edge	18036	Nares	moist
LK2664	Micrococcus endophyticus	LK2664.39	LK2664.39.region001	2602	ectoine	ectoine	Near Contig Edge	10372	Nares	moist
LK2664	Micrococcus endophyticus	LK2664.1	LK2664.1.region001	2600	terpene	terpene	Not Near Contig Edge	20909	Nares	moist
LK2664	Micrococcus endophyticus	LK2664.16	LK2664.16.region001	2601	NAPAA	NAPAA	Not Near Contig Edge	34020	Nares	moist
LK2538	Corynebacterium phoceense	LK2538.15	LK2538.15.region001	2554	NAPAA	NAPAA	Not Near Contig Edge	33915	Oral	moist
LK2538	Corynebacterium phoceense	LK2538.7	LK2538.7.region001	2555	T1PKS	T1PKS	Not Near Contig Edge	44860	Oral	moist
LK2538	Corynebacterium phoceense	LK2538.3	LK2538.3.region001	2518	terpene	terpene	Near Contig Edge	12460	Oral	moist
LK2640	Corynebacterium camporealensis	LK2640.6	LK2640.6.region001	2589	NAPAA	NAPAA	Not Near Contig Edge	33948	Inguinal	moist
LK2640	Corynebacterium camporealensis	LK2640.3	LK2640.3.region002	2588	terpene	terpene	Not Near Contig Edge	20921	Inguinal	moist
LK2640	Corynebacterium camporealensis	LK2640.3	LK2640.3.region001	2587	NI-siderophore	NI-siderophore	Near Contig Edge	12427	Inguinal	moist
LK2640	Corynebacterium camporealensis	LK2640.10	LK2640.10.region001	2555	T1PKS	T1PKS	Near Contig Edge	27217	Inguinal	moist
LK2567	Corynebacterium novel sp. 1	LK2567.3	LK2567.3.region002	2555	multi-type (with PKS)	T1PKS|prodigiosin	Not Near Contig Edge	50483	Dorsal	dry
LK2567	Corynebacterium novel sp. 1	LK2567.3	LK2567.3.region001	2554	multi-type	terpene|NAPAA	Not Near Contig Edge	54637	Dorsal	dry
LK2660	Kocuria carniphila	LK2660.29	LK2660.29.region001	2596	linaridin	linaridin	Near Contig Edge	4545	Nares	moist
LK2660	Kocuria carniphila	LK2660.14	LK2660.14.region001	2591	betalactone	betalactone	Not Near Contig Edge	27110	Nares	moist
LK2660	Kocuria carniphila	LK2660.23	LK2660.23.region001	2594	NRPS	NRPS	Near Contig Edge	37005	Nares	moist
LK2660	Kocuria carniphila	LK2660.15	LK2660.15.region001	2578	linaridin	linaridin	Near Contig Edge	15960	Nares	moist
LK2660	Kocuria carniphila	LK2660.15	LK2660.15.region002	2593	terpene	terpene	Near Contig Edge	20996	Nares	moist
LK2660	Kocuria carniphila	LK2660.1	LK2660.1.region001	2567	NAPAA	NAPAA	Not Near Contig Edge	34116	Nares	moist
LK2660	Kocuria carniphila	LK2660.8	LK2660.8.region001	2599	NAPAA	NAPAA	Near Contig Edge	32446	Nares	moist
LK2660	Kocuria carniphila	LK2660.7	LK2660.7.region001	2584	betalactone	betalactone	Not Near Contig Edge	27086	Nares	moist
LK2660	Kocuria carniphila	LK2660.24	LK2660.24.region001	2582	T3PKS	T3PKS	Near Contig Edge	23241	Nares	moist
LK2660	Kocuria carniphila	LK2660.6	LK2660.6.region001	2597	NI-siderophore	NI-siderophore	Near Contig Edge	11824	Nares	moist
LK2569	Corynebacterium xerosis	LK2569.24	LK2569.24.region001	2543	terpene	terpene	Near Contig Edge	9444	Dorsal	dry
LK2569	Corynebacterium xerosis	LK2569.12	LK2569.12.region001	2542	T1PKS	T1PKS	Near Contig Edge	23366	Dorsal	dry
LK2569	Corynebacterium xerosis	LK2569.6	LK2569.6.region001	2545	terpene	terpene	Not Near Contig Edge	21233	Dorsal	dry
LK2569	Corynebacterium xerosis	LK2569.3	LK2569.3.region001	2544	NAPAA	NAPAA	Not Near Contig Edge	33978	Dorsal	dry
LK2625	Kocuria carniphila	LK2625.14	LK2625.14.region001	2578	linaridin	linaridin	Near Contig Edge	15960	Inguinal	moist
LK2625	Kocuria carniphila	LK2625.14	LK2625.14.region002	2593	terpene	terpene	Near Contig Edge	20996	Inguinal	moist
LK2625	Kocuria carniphila	LK2625.1	LK2625.1.region001	2567	NAPAA	NAPAA	Not Near Contig Edge	34116	Inguinal	moist
LK2625	Kocuria carniphila	LK2625.7	LK2625.7.region001	2584	betalactone	betalactone	Not Near Contig Edge	27086	Inguinal	moist
LK2625	Kocuria carniphila	LK2625.9	LK2625.9.region001	2599	NAPAA	NAPAA	Near Contig Edge	32446	Inguinal	moist
LK2625	Kocuria carniphila	LK2625.27	LK2625.27.region001	2596	linaridin	linaridin	Near Contig Edge	4545	Inguinal	moist
LK2625	Kocuria carniphila	LK2625.20	LK2625.20.region001	2597	NI-siderophore	NI-siderophore	Near Contig Edge	11824	Inguinal	moist
LK2625	Kocuria carniphila	LK2625.22	LK2625.22.region001	2582	T3PKS	T3PKS	Near Contig Edge	23140	Inguinal	moist
LK2625	Kocuria carniphila	LK2625.13	LK2625.13.region001	2591	betalactone	betalactone	Not Near Contig Edge	27110	Inguinal	moist
LK2625	Kocuria carniphila	LK2625.21	LK2625.21.region001	2594	NRPS	NRPS	Near Contig Edge	37005	Inguinal	moist
LK2598	Kocuria carniphila	LK2598.7	LK2598.7.region001	2591	betalactone	betalactone	Not Near Contig Edge	27110	Ventral	dry
LK2598	Kocuria carniphila	LK2598.6	LK2598.6.region001	2599	NAPAA	NAPAA	Not Near Contig Edge	33951	Ventral	dry
LK2598	Kocuria carniphila	LK2598.2	LK2598.2.region001	2597	NI-siderophore	NI-siderophore	Near Contig Edge	5918	Ventral	dry
LK2598	Kocuria carniphila	LK2598.28	LK2598.28.region001	2593	terpene	terpene	Near Contig Edge	16313	Ventral	dry
LK2598	Kocuria carniphila	LK2598.35	LK2598.35.region001	2582	T3PKS	T3PKS	Near Contig Edge	7104	Ventral	dry
LK2598	Kocuria carniphila	LK2598.30	LK2598.30.region001	2578	linaridin	linaridin	Near Contig Edge	16051	Ventral	dry
LK2598	Kocuria carniphila	LK2598.1	LK2598.1.region001	2566	NI-siderophore	NI-siderophore	Near Contig Edge	5974	Ventral	dry
LK2598	Kocuria carniphila	LK2598.1	LK2598.1.region002	2567	NAPAA	NAPAA	Not Near Contig Edge	34116	Ventral	dry
